# Mobile elements habouring heavy metal and bacitracin resistance cassettes are common among *Listeria monocytogenes* persisting on dairy farms

**DOI:** 10.1101/2021.03.15.435412

**Authors:** Hanna Castro, Francois Douillard, Hannu Korkeala, Miia Lindström

**Author notes:** **Corresponding author:** Hanna K. Castro.

## Abstract

*Listeria monocytogenes* is a food-borne pathogen and a resilient environmental saprophyte. Dairy farms are a reservoir of *L. monocytogenes* and strains can persist on farms for years. Here, we sequenced the genomes of 250 *L. monocytogenes* isolates to investigate the persistence and mobile genetic elements of *Listeria* inhabiting dairy farms. We performed a SNP-based phylogenomic analysis to identify 14 monophyletic clades of *L. monocytogenes* that persistent on the farms for ≥ 6 months. We found that prophages and other mobile genetic elements were on average more numerous among isolates in persistent than nonpersistent clades, and demonstrated that resistance genes against bacitracin, arsenic and cadmium were significantly more prevalent among isolates in persistent than nonpersistent clades. We identified a diversity of mobile elements among the 250 farm isolates, including three novel plasmids, three novel transposons and a novel prophage harbouring cadmium resistance genes. Several of the mobile elements we identified in *Listeria* were identical to the mobile elements of *Enterococci*, indicative of recent transfer between these genera. Finally, we demonstrated that the CRISPR-*cas* IIa system and a type II restriction-modification system were negatively associated with persistence on farms. Our findings suggest that mobile elements support the persistence of *L. monocytogenes* on dairy farms and that *L. monocytogenes* inhabiting the agroecosystem is a potential reservoir of mobile elements that may spread to the food industry.

**Importance:** Animal derived raw materials are an important source of *L. monocytogenes* for the food industry. Knowledge of the factors contributing to the pathogen’s transmission and persistence on farms are essential for designing effective strategies against the spread of the pathogen from farm to fork. An increasing body of evidence suggests that mobile genetic elements support the adaptation and persistence of *L. monocytogenes* in the food industry, as these elements contribute to the dissemination of genes encoding favourable phenotypes, such as resilience against biocides and thermal stress. Understanding the role of farms as a potential reservoir of these elements is needed for managing the transmission of mobile elements across the food chain. Because *L. monocytogenes* coinhabits the farm ecosystem with a diversity of other bacterial species, it is important to assess the degree to which genetic elements are exchanged between *Listeria* and other species, as such exchanges may contribute to rise the novel resistance phenotypes.
