## Supplementary material for "Mobile elements habouring heavy metal and bacitracin resistance cassettes are common among *Listeria monocytogenes* persisting on dairy farms": Data S1

### Sheet: Taul1
Isolate ID	BioSample	Multi-locus sequence typing			PCR serogroup	Persistent clade	Sample metadata				Assembly statistics					Plasmids	Chromosomal mobile elements				Monocin	Prophages by insertion site
		Lineage	CC	ST			Year	Month	Farm	Source	Genome length	Number of Contigs	Mean Coverage	%GC	N50		IS3	LGI-2	TN5801_B23	other		comK	tRNA-Arg(tct)	tRNA-Arg(ccg)	tRNA-Lys(ctt)	tRNA-Ser(cga)	tRNA-Thr(ggt)	tRNA-Leu(gag)	rlmCD-fosX
HC381	SAMN18056206	I	2	145	IVb		2014	6	B	Milk	2923528	20	89	37.9	331773		present	present			complete
HC382	SAMN18056207	I	2	145	IVb		2014	6	B	Milk	2922617	20	227.362	37.88	331902		present	present			complete
HC377	SAMN18056208	I	4	4	IVb		2015	1	B	Milk	2885564	17	76	38	501968		present				complete
HC379	SAMN18056209	I	4	4	IVb		2015	1	B	Milk filter	2885146	18	44	38	501968		present				complete
HC378	SAMN18056210	I	4	4	IVb		2015	1	C	Floor (barn)	2886628	17	199	38	501968		present				complete
HC380	SAMN18056211	I	4	4	IVb		2015	7	C	Floor (barn)	2924006	19	25	37.9	541065		present				complete				present
HC376	SAMN18056212	I	4	4	IVb		2015	9	C	Bedding	2886460	19	42	38	501968		present				complete
HC190	SAMN18056213	I	5	5	IIb		2015	7	C	Water trough	2926320	18	236.833	37.9	555055		present				complete		present
HC26	SAMN18056214	I	5	5	IIb		2015	7	C	Feces	2983282	32	110.25	37.87	581667	pCFSAN010068	present				complete		present
HC375	SAMN18056215	I	6	6	IVb		2014	9	C	Feces	3027088	24	228	37.8	338372	pHC143	present				complete	present			present
HC374	SAMN18056216	I	6	6	IVb		2015	3	C	Feces	3015467	20	109	37.8	404064	pHC143	present				complete	present			present
HC385	SAMN18056217	I	315	194	IVb		2014	9	C	Floor (barn)	3007791	13	106	37.7	559536	pHC143	present				complete				present
HC386	SAMN18056218	I	315	194	IVb		2014	11	C	Water trough	2950846	11	132	37.8	559404		present				complete				present
HC143	SAMN18056219	I	315	194	IVb		2015	1	C	Stall mat	3045831	15	172.637	37.71	405282	pHC143	present				complete		present		present
HC193	SAMN18056220	I	315	194	IVb		2015	5	C	Feces	3007725	13	213.131	37.74	559536	pHC143	present				complete				present
HC103	SAMN18056221	I	315	194	IVb		2015	5	C	Floor (barn)	2947828	49	69.3176	37.87	129396		present				complete				present
HC384	SAMN18056222	I	315	249	IVb		2014	4	B	Floor (barn)	2939570	13	58	37.9	560621		present				complete				present
HC182	SAMN18056223	II	7	7	IIa		2014	11	A	Feed trough	2919412	13	232.789	37.88	436325						complete	present		present
HC188	SAMN18056224	II	7	7	IIa		2014	11	A	Water trough	2933728	13	167.742	37.86	1553437						complete		present			present
HC201	SAMN18056225	II	7	7	IIa		2015	10	B	Milk filter	2949887	16	218.911	37.87	446941						complete	present	present			present
HC227	SAMN18056226	II	7	7	IIa		2015	3	C	Feces	2877666	12	347.363	37.92	1458914						complete	present
HC191	SAMN18056227	II	7	7	IIa		2015	7	C	Water trough	2919340	11	207.564	37.88	1500715						complete		present	present
HC167	SAMN18056228	II	8	8	IIa	C1	2013	11	A	Bedding	2841946	18	179.997	37.91	539907						complete
HC36	SAMN18056229	II	8	8	IIa	C1	2013	11	A	Water trough	2961978	17	202.34	37.91	539907						complete
HC39	SAMN18056230	II	8	8	IIa	C1	2013	11	A	Milk	2841112	36	229.707	37.91	215671						complete
HC135	SAMN18056231	II	8	8	IIa	C1	2014	7	A	Water trough	2841747	18	242.794	37.91	539907						complete
HC138	SAMN18056232	II	8	8	IIa	C1	2014	7	A	Floor (barn)	2841966	17	212.572	37.91	539907						complete
HC229	SAMN18056233	II	8	8	IIa	C1	2014	7	A	Floor MA	2842532	17	199.011	37.91	539907						complete
HC142	SAMN18056234	II	8	8	IIa	C1	2014	11	A	Feed trough	2841819	17	190.322	37.91	539907						complete
HC27	SAMN18056235	II	8	8	IIa	C1	2015	9	A	Feces	2841773	22	379.367	37.91	370441						complete
HC134	SAMN18056236	II	8	8	IIa		2014	3	A	Floor (barn)	2935178	19	154.453	37.93	446226						complete		present						present
HC141	SAMN18056237	II	8	8	IIa		2014	11	A	Water trough	2935302	17	259.097	37.93	539907						complete		present						present
HC160	SAMN18056238	II	8	8	IIa		2014	10	B	Floor (barn)	2938112	18	91.4285	37.95	370867						complete		present						present
HC161	SAMN18056239	II	8	8	IIa		2014	10	B	Floor (dairy)	3009885	23	222.124	37.83	438710	pR479a					complete	present	present
HC180	SAMN18056240	II	8	8	IIa		2014	11	B	Milk	2920316	20	283.856	37.86	425497						complete	present		present
HC74	SAMN18056241	II	11	11	IIa		2014	3	A	Milk filter	2977947	21	207.873	37.77	477684		present	present			complete		present	present
HC213	SAMN18056242	II	11	451	IIa		2013	11	A	Milk	2883619	13	217.198	37.9	435048		present				complete		present
HC4	SAMN18056243	II	11	451	IIa		2014	9	A	Udders	2958121	19	205.08	37.85	435048		present				complete		present
HC284	SAMN18056244	II	11	451	IIa		2015	2	A	Milk	2933827	17	204.108	37.85	477071		present				complete	present	present
HC254	SAMN18056245	II	11	451	IIa		2015	10	A	Milk filter	2922695	16	269.727	37.88	435048		present				complete		present
HC285	SAMN18056246	II	11	451	IIa		2015	2	B	Silage	3007521	12	79	37.7	559536		present				complete	present	present
HC253	SAMN18056247	II	11	451	IIa		2015	10	B	Feces	2958121	19	185.759	37.85	435048		present				complete	present	present	present
HC249	SAMN18056248	II	11	451	IIa		2015	12	B	Silage	2940301	33	123.075	37.67	170919		present				complete	present	present
HC250	SAMN18056249	II	11	451	IIa		2015	12	B	Silage	2884084	14	222.153	37.91	435048		present				complete	present	present	present
HC245	SAMN18056250	II	11	451	IIa		2015	12	B	Water trough	2920653	20	186.386	37.88	435048		present				complete	present	present
HC225	SAMN18056251	II	11	451	IIa		2015	2	C	Milk filter	2883202	17	278.656	37.91	435048		present				complete	present	present
HC226	SAMN18056252	II	11	451	IIa		2015	3	C	Milk filter	2958225	29	304.817	37.85	435047		present				complete	present	present	present
HC287	SAMN18056253	II	11	451	IIa		2015	3	C	Floor (dairy)	2839446	12	312.426	37.94	1462736		present				complete
HC215	SAMN18056256	II	14	14	IIa	C2	2013	11	A	Milk	2981080	16	171.097	37.76	541945		present	present			complete		present
HC216	SAMN18056257	II	14	14	IIa	C2	2013	11	A	Milk	2980918	16	193.18	37.76	541945		present	present			complete		present
HC87	SAMN18056258	II	14	14	IIa	C2	2013	11	A	Milk	2981086	15	197.295	37.76	541945		present	present			complete		present
HC40	SAMN18056259	II	14	14	IIa	C2	2013	12	A	Milk	2979142	42	259.957	37.77	149608		present	present			complete		present
HC234	SAMN18056260	II	14	14	IIa	C2	2013	12	A	Milk	2980895	15	284.566	37.76	541945		present	present			complete		present
HC238	SAMN18056261	II	14	14	IIa	C2	2013	12	A	Milk filter	2980457	16	242.731	37.76	541945		present	present			complete		present
HC86	SAMN18056262	II	14	14	IIa	C2	2013	12	A	Milk	2980922	16	161.968	37.76	541945		present	present			complete		present
HC232	SAMN18056263	II	14	14	IIa	C2	2014	1	A	Feces	2980924	16	175.428	37.76	541945		present	present			complete		present
HC235	SAMN18056264	II	14	14	IIa	C2	2014	1	A	Milk filter	2980741	16	382.007	37.76	541945		present	present			complete		present
HC237	SAMN18056265	II	14	14	IIa	C2	2014	1	A	Milk filter	2980406	16	258.59	37.76	541945		present	present			complete		present
HC242	SAMN18056266	II	14	14	IIa	C2	2014	1	A	Foor (barn)	2981198	16	198.571	37.76	541945		present	present			complete		present
HC251	SAMN18056267	II	14	14	IIa	C2	2014	1	A	Bedding	2980991	16	399.207	37.76	541945		present	present			complete		present
HC68	SAMN18056268	II	14	14	IIa	C2	2014	1	A	Milk	2980831	17	260.07	37.76	541945		present	present			complete		present
HC76	SAMN18056269	II	14	14	IIa	C2	2014	1	A	Udders	2981008	17	182.691	37.76	456223		present	present			complete		present
HC82	SAMN18056270	II	14	14	IIa	C2	2014	1	A	Milk filter	2980787	19	164.415	37.76	541945		present	present			complete		present
HC84	SAMN18056271	II	14	14	IIa	C2	2014	1	A	Milk	2981007	16	196.92	37.76	541945		present	present			complete		present
HC231	SAMN18056272	II	14	14	IIa	C2	2014	2	A	Milk	2980728	16	191.181	37.76	541945		present	present			complete		present
HC239	SAMN18056273	II	14	14	IIa	C2	2014	2	A	Milk filter	2981006	15	182.967	37.76	541945		present	present			complete		present
HC270	SAMN18056274	II	14	14	IIa	C2	2014	3	A	Feed trough	2981258	17	205.058	37.76	541945		present	present			complete		present
HC269	SAMN18056275	II	14	14	IIa	C2	2014	3	A	Bedding	2981606	17	199.996	37.76	541945		present	present			complete		present
HC33	SAMN18056276	II	14	14	IIa	C2	2014	3	A	Feces	2980729	16	311.562	37.76	541945		present	present			complete		present
HC264	SAMN18056277	II	14	14	IIa	C2	2014	5	A	Floor (dairy)	2982522	19	119.947	37.77	541945		present	present			complete		present
HC268	SAMN18056278	II	14	14	IIa	C2	2014	5	A	Feed trough	2981722	17	240.245	37.76	541945		present	present			complete		present
HC73	SAMN18056279	II	14	14	IIa	C2	2014	6	A	Milk	2980864	16	274.198	37.76	541945		present	present			complete		present
HC53	SAMN18056280	II	14	14	IIa	C2	2014	11	A	Milk filter	3019288	28	285.968	37.74	277630		present	present			complete		present				present
HC54	SAMN18056281	II	14	14	IIa	C2	2014	12	A	Milk filter	3015354	37	286.421	37.74	149461		present	present			complete	present	present
HC278	SAMN18056282	II	14	14	IIa	C2	2015	1	A	Bedding	2981222	16	353.748	37.76	541820		present	present			complete		present
HC56	SAMN18056283	II	14	14	IIa	C2	2015	3	A	Feed pellet	2889660	17	339.695	37.9	163126		present	present			complete		present
HC224	SAMN18056284	II	14	14	IIa	C2	2015	3	A	Milk	3019341	18	191.809	37.74	511462		present	present			complete		present				present
HC60	SAMN18056285	II	14	14	IIa	C2	2015	6	A	Milk	3019285	20	213.871	37.74	456104		present	present			complete		present				present
HC255	SAMN18056286	II	14	14	IIa	C2	2015	9	A	Feed trough	2980659	16	199.651	37.76	541945		present	present			complete		present
HC64	SAMN18056287	II	14	14	IIa	C2	2015	9	A	Feces	2980861	17	312.766	37.76	541945		present	present			complete		present
HC77	SAMN18056288	II	14	14	IIa	C2	2015	11	A	Floor (barn)	2980675	21	176.034	37.76	431943		present	present			complete		present
HC79	SAMN18056289	II	14	14	IIa	C2	2015	11	A	Udders	3015987	24	331.62	37.74	477688		present	present			complete	present	present
HC11	SAMN18056290	II	14	91	IIa	C3	2014	3	A	Floor (barn)	2898544	27	233.955	37.89	511119						complete	present					present
HC20	SAMN18056291	II	14	91	IIa	C3	2014	6	A	Milk	2857879	14	226.458	37.92	542907						complete						present
HC17	SAMN18056292	II	14	91	IIa	C3	2014	11	A	Feces	2897659	18	187.22	37.88	474344						complete		present				present
HC12	SAMN18056293	II	14	91	IIa	C3	2014	4	B	Milking system	2857628	16	229.032	37.92	542907						complete						present
HC13	SAMN18056294	II	14	91	IIa	C3	2014	4	B	Water trough	2857932	16	302.089	37.92	542907						complete						present
HC272	SAMN18056295	II	14	91	IIa	C3	2014	4	B	Water trough	2858930	17	119.807	37.92	542907						complete						present
HC34	SAMN18056296	II	14	91	IIa	C3	2014	4	B	Milk filter	2858007	15	352.467	37.92	542907						complete						present
HC15	SAMN18056297	II	14	91	IIa	C3	2014	10	B	Floor (barn)	2857367	19	301.447	37.91	542837						complete						present
HC14	SAMN18056298	II	14	91	IIa	C4	2014	7	A	Silage	2931914	18	135.474	37.87	433121						complete	present	present			present
HC271	SAMN18056299	II	14	91	IIa	C4	2014	7	A	Bedding	2931907	15	200.186	37.87	581581						complete	present	present			present
HC136	SAMN18056300	II	14	91	IIa	C4	2014	7	A	Feed trough	2931988	15	167.345	37.87	433803						complete	present	present			present
HC7	SAMN18056301	II	14	91	IIa	C4	2014	9	A	Milking system	2932601	15	183.409	37.87	581581						complete	present	present			present
HC260	SAMN18056302	II	14	91	IIa	C4	2014	9	A	Udders	2932678	16	186.638	37.87	581581						complete	present	present			present
HC3	SAMN18056303	II	14	91	IIa	C4	2014	9	A	Water trough	2932814	17	260.872	37.87	581581						complete	present	present			present
HC6	SAMN18056304	II	14	91	IIa	C4	2014	9	A	Bulk tank	2932418	20	302.937	37.87	543274						complete	present	present			present
HC9	SAMN18056305	II	14	91	IIa	C4	2014	9	A	Milking system	2931148	14	223.849	37.86	512145						complete	present	present			present
HC5	SAMN18056306	II	14	91	IIa	C4	2014	9	A	Milking system	2932070	14	184.738	37.87	509482						complete	present	present			present
HC261	SAMN18056307	II	14	91	IIa	C4	2014	10	A	Milk filter	2932966	17	159.3	37.87	581581						complete	present	present			present
HC8	SAMN18056308	II	14	91	IIa	C4	2014	10	A	Milk filter	2932259	17	151.842	37.87	509482						complete	present	present			present
HC179	SAMN18056309	II	14	91	IIa	C4	2014	11	A	Milk filter	2931717	14	205.301	37.87	581581						complete	present	present			present
HC279	SAMN18056310	II	14	91	IIa	C4	2014	11	A	Milk	2931254	8	364.486	37.86	1518012						complete	present	present			present
HC276	SAMN18056311	II	14	91	IIa	C4	2014	11	A	Floor (dairy)	2930923	11	362.758	37.87	499042						complete	present	present			present
HC16	SAMN18056312	II	14	91	IIa	C4	2014	11	A	Milk	2931793	20	262.739	37.87	341867						complete	present	present			present
HC24	SAMN18056313	II	14	91	IIa	C4	2014	12	A	Milk filter	2931599	16	216.381	37.87	581581						complete	present	present			present
HC280	SAMN18056314	II	14	91	IIa	C4	2014	12	A	Milk filter	2931255	8	300.197	37.86	1518013						complete	present	present			present
HC23	SAMN18056315	II	14	91	IIa	C4	2015	7	A	Milk filter	2931772	17	270.436	37.87	476887						complete	present	present			present
HC22	SAMN18056316	II	14	91	IIa	C4	2015	7	A	Milk filter	2934059	19	312.248	37.87	475420						complete	present	present			present
HC31	SAMN18056317	II	14	91	IIa	C4	2015	11	A	Milk	2932097	16	317.488	37.87	581581						complete	present	present			present
HC30	SAMN18056318	II	14	91	IIa	C4	2015	11	A	Feed trough	2932251	23	265.58	37.87	299405						complete	present	present			present
HC48	SAMN18056319	II	14	91	IIa		2014	3	A	Floor (barn)	2935312	16	202.539	37.86	512221						complete	present	present			present
HC72	SAMN18056320	II	14	91	IIa		2015	11	A	Udders	2902691	16	227.766	37.87	581717						complete	present	present
HC75	SAMN18056321	II	14	91	IIa		2015	11	A	Floor (barn)	2903016	14	200.325	37.87	581718						complete	present	present
HC1	SAMN18056322	II	14	91	IIa		2015	3	C	Water trough	2861560	16	223.175	37.9	542837						complete		present
HC81	SAMN18056254	II	14	2731	IIa		2016	2	B	Floor (barn)	2931607	16	275.954	37.88	420433						complete	present	present			present
HC32	SAMN18056255	II	14	2731	IIa		2016	3	B	Feed pellet	2930879	13	265.531	37.87	582988						complete	present	present			present
HC133	SAMN18056323	II	18	18	IIa	C5	2014	5	B	Milk	2879333	13	255.666	37.93	1456845		present				complete	present
HC132	SAMN18056325	II	18	18	IIa	C5	2014	6	B	Feed trough	2879022	13	191.065	37.93	1456848		present				complete	present
HC130	SAMN18056326	II	18	18	IIa	C5	2014	8	B	Silage	2879018	13	191.485	37.93	1456844		present				complete	present
HC131	SAMN18056327	II	18	18	IIa	C5	2014	10	B	Feed trough	2879042	14	166.184	37.93	1456848		present				complete	present
HC140	SAMN18056328	II	18	18	IIa	C5	2014	10	B	Water trough	2879022	13	226.134	37.93	1456848		present				complete	present
HC19	SAMN18056329	II	18	18	IIa	C5	2014	10	B	Milk filter	2879067	13	364.244	37.93	1456851		present				complete	present	present
HC144	SAMN18056330	II	18	18	IIa	C5	2015	4	B	Floor (barn)	2879360	13	241.553	37.93	1456848		present				complete	present
HC149	SAMN18056331	II	18	18	IIa	C5	2015	6	B	Floor (dairy)	2879144	13	208.622	37.93	1456836		present				complete	present
HC162	SAMN18056332	II	18	18	IIa	C5	2015	12	B	Floor (barn)	2879326	13	206.407	37.93	1456839		present				complete	present
HC129	SAMN18056324	II	18	18	IIa	C6	2014	6	B	Silage	2921309	14	251.298	37.89	507693		present				complete	present
HC148	SAMN18056333	II	18	18	IIa	C6	2015	6	B	Floor (barn)	2921326	12	160.76	37.89	1499696		present				complete	present	present
HC152	SAMN18056334	II	18	18	IIa	C6	2015	6	B	Water trough	2921327	12	185.314	37.89	1499697		present				complete	present	present
HC159	SAMN18056335	II	18	18	IIa	C6	2015	6	B	Silage	2921330	12	291.385	37.89	1499700		present				complete	present	present
HC147	SAMN18056336	II	18	18	IIa	C6	2015	6	B	Feed trough	2921315	14	228.444	37.89	507692		present				complete	present	present
HC158	SAMN18056337	II	18	18	IIa	C6	2015	8	B	Water trough	2921224	12	167.848	37.89	1499700		present				complete	present	present
HC163	SAMN18056338	II	18	18	IIa		2013	11	A	Strip cup	2924204	13	191.173	37.9	1499707		present				complete	present	present
HC184	SAMN18056339	II	18	18	IIa		2014	11	A	Milk filter	2906955	16	268.398	37.92	542449		present				complete			present		present
HC10	SAMN18056340	II	20	20	IIa	C7	2014	9	C	Feces	3002767	30	259.614	37.86	477791		present				partial	present	present	present
HC89	SAMN18056341	II	20	20	IIa	C7	2014	9	C	Feed trough	2994877	63	103.987	37.88	106301		present				partial	present	present	present
HC92	SAMN18056342	II	20	20	IIa	C7	2014	11	C	Water trough	2996564	52	88.0634	37.88	69582		present				partial	present	present	present
HC90	SAMN18056343	II	20	20	IIa	C7	2014	11	C	Stall mat	2996080	75	65.2571	37.88	84532		present				partial	present	present	present
HC91	SAMN18056344	II	20	20	IIa	C7	2014	11	C	Floor (barn)	2996564	81	69.1426	37.88	69582		present				partial	present	present	present
HC93	SAMN18056345	II	20	20	IIa	C7	2014	11	C	Floor (barn)	2996145	77	100.012	37.88	81243		present				partial	present	present	present
HC95	SAMN18056346	II	20	20	IIa	C7	2014	11	C	Milk filter	2997536	55	82.4426	37.88	145080		present				partial	present	present	present
HC197	SAMN18056347	II	20	20	IIa	C7	2014	11	C	Water trough	3008003	30	263.773	37.85	479474	pHC192	present				partial	present	present	present
HC94	SAMN18056348	II	20	20	IIa	C7	2015	1	C	Floor (dairy)	2987760	56	61.5023	37.88	101901		present				partial	present	present	present
HC124	SAMN18056349	II	20	20	IIa	C7	2015	3	C	Floor (dairy)	2999853	44	102.434	37.87	237301		present				partial	present	present	present
HC146	SAMN18056350	II	20	20	IIa	C7	2015	3	C	Floor (barn)	3001801	29	151.687	37.86	479475		present				partial	present	present	present
HC2	SAMN18056351	II	20	20	IIa	C7	2015	3	C	Feces	3007440	37	193.837	37.85	430388	pHC192	present				partial	present	present	present
HC102	SAMN18056352	II	20	20	IIa	C7	2015	4	C	Milk Filter	2990710	91	155.696	37.9	54359		present				partial	present	present	present
HC96	SAMN18056353	II	20	20	IIa	C7	2015	4	C	Milk filter	2996787	79	71.2769	37.88	83686		present				partial	present	present	present
HC106	SAMN18056354	II	20	20	IIa	C7	2015	5	C	Milk filter	3002409	19	196.99	37.86	477785		present				partial	present	present	present
HC104	SAMN18056355	II	20	20	IIa	C7	2015	5	C	Floor (dairy)	3001722	33	77.7318	37.85	477048		present				partial	present	present	present
HC107	SAMN18056356	II	20	20	IIa	C7	2015	6	C	Milk filter	3007203	20	126.824	37.85	477911	pHC192	present				partial	present	present	present
HC192	SAMN18056357	II	20	20	IIa	C7	2015	6	C	Milk filter	3006394	32	243.437	37.85	477787	pHC192	present				partial	present	present	present
HC111	SAMN18056358	II	20	20	IIa	C7	2015	7	C	Floor (barn)	3000915	83	53.7231	37.88	73125	pHC192	present				partial	present	present	present
HC112	SAMN18056359	II	20	20	IIa	C7	2015	7	C	Floor (dairy)	3089057	63	70.4534	37.83	86393	pHC192; pHC195-2	present				partial	present	present	present
HC113	SAMN18056360	II	20	20	IIa	C7	2015	7	C	Floor (barn)	3080929	93	92.9462	37.86	61079	pHC192; pHC195-2	present				partial	present	present	present
HC114	SAMN18056361	II	20	20	IIa	C7	2015	7	C	Floor (barn)	3085941	55	90.3018	37.84	125485	pHC192; pHC195-2	present				partial	present	present	present
HC195	SAMN18056362	II	20	20	IIa	C7	2015	7	C	Floor (dairy)	3089616	30	228.121	37.83	430496	pHC192; pHC195-2	present				partial	present	present	present
HC63	SAMN18056363	II	20	20	IIa	C7	2015	7	C	Milk filter	3006565	34	263.422	37.85	424967	pHC192	present				partial	present	present	present
HC117	SAMN18056364	II	20	20	IIa	C7	2015	7	C	Milking system	2987510	142	77.3916	37.9	35937		present				partial	present	present	present
HC118	SAMN18056365	II	20	20	IIa	C7	2015	7	C	Milk filter	3001570	66	85.5373	37.87	102468	pHC192	present				partial	present	present	present
HC25	SAMN18056366	II	20	20	IIa	C7	2015	7	C	Milk	3006500	30	344.549	37.86	477792	pHC192	present				partial	present	present	present
HC154	SAMN18056367	II	20	20	IIa	C7	2015	7	C	Water trough	3007733	31	227.243	37.86	479477	pHC192	present				partial	present	present	present
HC122	SAMN18056368	II	20	20	IIa	C7	2015	8	C	Milk filter	3081371	90	81.1704	37.86	67533	pHC192; pHC195-2	present				partial	present	present	present
HC153	SAMN18056369	II	20	20	IIa	C7	2015	8	C	Milk filter	3008083	29	198.305	37.86	479474	pHC192	present				partial	present	present	present
HC119	SAMN18056370	II	20	20	IIa	C7	2015	9	C	Floor (dairy)	3011817	27	200.894	37.86	430496	pHC192	present				partial	present	present	present
HC120	SAMN18056371	II	20	20	IIa	C7	2015	9	C	Water trough	2993599	93	76.8741	37.9	53563	pHC192	present				partial	present	present	present
HC177	SAMN18056372	II	20	20	IIa	C8	2014	10	B	Feed trough	2970391	14	169.769	37.91	543590		present				partial		present	present					present
HC256	SAMN18056373	II	20	20	IIa	C8	2015	6	B	Feces	2970683	13	146.927	37.91	1506535		present				partial		present	present					present
HC290	SAMN18056374	II	20	20	IIa	C8	2015	6	B	Water trough	2970555	13	488.62	37.91	1506535		present				partial		present	present					present
HC289	SAMN18056375	II	20	20	IIa	C8	2015	6	B	Water trough	2970352	11	287.685	37.91	1506535		present				partial		present	present					present
HC292	SAMN18056376	II	20	20	IIa	C8	2015	6	B	Feed trough	2970369	12	281.541	37.91	544019		present				partial		present	present					present
HC230	SAMN18056377	II	20	20	IIa	C9	2013	11	A	Water trough	2901172	15	251.357	37.88	1486808		present		present		partial			present
HC236	SAMN18056378	II	20	20	IIa	C9	2014	2	A	Milk filter	2901168	15	486.552	37.88	1486812		present		present		partial			present
HC266	SAMN18056379	II	20	20	IIa	C9	2014	3	A	Water trough	2901193	13	257.672	37.88	1486808		present		present		partial			present
HC166	SAMN18056380	II	20	20	IIa	C9	2014	5	A	Milk Filter	2995983	16	218.115	37.9	430500		present		present		partial			present			present	present
HC267	SAMN18056381	II	20	20	IIa	C9	2014	7	A	Feed trough	2902690	16	442.277	37.88	1486812		present		present		partial			present
HC198	SAMN18056382	II	20	20	IIa	C9	2015	9	A	Floor (barn)	2948367	18	248.599	37.92	1486815		present		present		partial			present			present	present
HC243	SAMN18056383	II	20	20	IIa	C9	2015	11	A	Floor (barn)	2900873	13	334.8	37.88	1486808		present		present		partial			present
HC194	SAMN18056384	II	20	20	IIa	C10	2014	10	B	Bedding	2901107	13	171.664	37.88	1486812		present		present		partial			present
HC247	SAMN18056385	II	20	20	IIa	C10	2014	12	B	Floor (barn)	2901431	14	164.499	37.88	1486817		present		present		partial			present
HC248	SAMN18056386	II	20	20	IIa	C10	2015	6	B	Floor (barn)	2900716	16	146.779	37.88	1486818		present		present		partial			present
HC252	SAMN18056387	II	20	20	IIa	C10	2015	6	B	Water trough	2902120	15	377.108	37.88	1486809		present		present		partial			present
HC189	SAMN18056388	II	20	20	IIa	C10	2015	6	B	Floor (barn)	2948381	14	294.805	37.86	1486822		present		present		partial	present		present
HC169	SAMN18056389	II	20	20	IIa	C11	2014	9	C	Feed trough	2949427	13	270.316	37.91	1486809		present		present		partial			present				present
HC170	SAMN18056390	II	20	20	IIa	C11	2014	9	C	Floor (barn)	2949493	13	184.784	37.91	1486809		present		present		partial			present				present
HC171	SAMN18056391	II	20	20	IIa	C11	2014	9	C	Water trough	2950049	15	258.986	37.91	430500		present		present		partial			present				present
HC173	SAMN18056392	II	20	20	IIa	C11	2014	9	C	Milk filter	2949633	13	258.54	37.91	1486808		present		present		partial			present				present
HC172	SAMN18056393	II	20	20	IIa	C11	2014	10	C	Milk	2949720	13	172.951	37.91	1486807		present		present		partial			present				present
HC185	SAMN18056394	II	20	20	IIa	C11	2015	1	C	Water trough	2950180	15	240.981	37.91	430500		present		present		partial			present				present
HC186	SAMN18056395	II	20	20	IIa	C11	2015	1	C	Feed trough	2950111	15	283.499	37.91	430500		present		present		partial			present				present
HC259	SAMN18056396	II	20	20	IIa	C11	2015	1	C	Feed trough	2950372	13	179.411	37.91	1486814		present		present		partial			present				present
HC168	SAMN18056397	II	20	20	IIa	C11	2015	3	C	Water trough	2949719	13	271.695	37.91	1486811		present		present		partial			present				present
HC205	SAMN18056398	II	20	20	IIa	C12	2015	12	B	Floor (barn)	3025630	131	191.504	37.9	430500		present		present		partial			present				present
HC207	SAMN18056399	II	20	20	IIa	C12	2016	2	B	Water trough	2951019	15	198.905	37.91	1486816		present		present		partial			present				present
HC164	SAMN18056400	II	20	20	IIa	C12	2016	4	B	Floor (dairy)	2951257	12	146.212	37.91	1486810		present		present		partial			present				present
HC165	SAMN18056401	II	20	20	IIa	C12	2016	4	B	Floor (barn)	2951383	13	245.059	37.91	1486812		present		present		partial			present				present
HC176	SAMN18056402	II	20	20	IIa		2014	5	A	Silage	2996072	16	251.716	37.9	430500		present		present		partial			present			present	present
HC196	SAMN18056403	II	20	20	IIa		2015	7	A	Milk filter	2879764	12	187.567	37.9	1464029		present		present		partial			present
HC200	SAMN18056404	II	20	20	IIa		2015	9	C	Bulk tank	2951326	13	165.195	37.9	1486808		present		present		partial			present				present
HC44	SAMN18056405	II	20	20	IIa		2014	10	B	Milk filter	2970903	16	260.483	37.87	477792		present				partial	present	present					present
HC99	SAMN18056406	II	20	20	IIa		2015	4	B	Water trough	2967044	62	73.4857	37.89	75867		present				partial	present	present					present
HC244	SAMN18056407	II	20	20	IIa		2015	12	B	Floor (barn)	2900902	15	308.167	37.88	1486809		present		present		partial			present
HC246	SAMN18056408	II	20	20	IIa		2015	2	B	Milk filter	2901019	13	147.274	37.88	1486725		present		present		partial			present
HC240	SAMN18056409	II	26	26	IIa		2014	1	A	Water trough	2902573	13	204.095	37.89	548449						complete
HC202	SAMN18056410	II	29	29	IIa		2015	10	A	Milk filter	2912684	11	148.283	37.91	544501		present				complete		present	present
HC38	SAMN18056411	II	37	37	IIa	C13	2013	11	A	Milk	2892651	16	209.619	37.89	337322		present				complete		present
HC46	SAMN18056412	II	37	37	IIa	C13	2014	7	A	Floor (dairy)	2892532	20	308.355	37.89	450288		present				complete		present
HC175	SAMN18056413	II	37	37	IIa	C13	2014	7	A	Floor (barn)	2892667	18	153.512	37.89	450288		present				complete		present
HC265	SAMN18056414	II	37	37	IIa	C13	2014	7	A	Water trough	2891972	21	35.7897	37.88	341485		present				complete		present
HC85	SAMN18056415	II	37	37	IIa	C13	2014	8	A	Milk filter	2892672	17	200.632	37.89	450288		present				complete		present			present
HC41	SAMN18056416	II	37	37	IIa	C13	2014	9	A	Udders	2886996	72	128.78	37.91	82081		present				complete		present
HC43	SAMN18056417	II	37	37	IIa	C13	2014	9	A	Floor (dairy)	2891249	33	261.208	37.89	221573		present				complete		present
HC18	SAMN18056418	II	37	37	IIa	C13	2014	11	A	Feces	2892312	21	226.508	37.89	373440		present				complete		present
HC49	SAMN18056419	II	37	37	IIa	C13	2014	11	A	Silage	2893037	24	236.98	37.89	450288		present				complete		present
HC52	SAMN18056420	II	37	37	IIa	C13	2014	11	A	Milk filter	2889426	47	225.544	37.9	148015		present				complete		present
HC51	SAMN18056421	II	37	37	IIa	C13	2014	11	A	Bedding	2892468	21	406.01	37.89	450288		present				complete		present
HC282	SAMN18056422	II	37	37	IIa	C13	2015	1	A	Silage	2892896	15	278.715	37.89	1497650		present				complete		present
HC55	SAMN18056423	II	37	37	IIa	C13	2015	3	A	Milk	2889660	42	298.15	37.9	163126		present				complete		present
HC101	SAMN18056424	II	37	37	IIa	C13	2015	5	A	Udders	2880190	74	111.978	37.92	75931		present				complete		present
HC57	SAMN18056425	II	37	37	IIa	C13	2015	5	A	Udders	2893261	22	381.254	37.89	373382		present				complete		present
HC58	SAMN18056426	II	37	37	IIa	C13	2015	5	A	Milk filter	2892557	21	387.441	37.89	373443		present				complete		present
HC62	SAMN18056427	II	37	37	IIa	C13	2015	7	A	Floor (barn)	2924279	21	242.497	37.88	450221		present				complete		present			present
HC78	SAMN18056428	II	37	37	IIa	C13	2015	9	A	Milk filter	2923824	31	163.989	37.88	331308		present				complete		present
HC71	SAMN18056429	II	37	37	IIa	C13	2015	10	A	Milk filter	2892675	17	262.04	37.89	213024		present				complete		present
HC67	SAMN18056430	II	37	37	IIa	C13	2015	11	A	Feed trough	2925131	18	351.961	37.88	450288		present				complete		present
HC233	SAMN18056431	II	37	37	IIa	C14	2013	11	A	Water trough	2892884	18	279.333	37.89	450288		present				complete		present
HC35	SAMN18056432	II	37	37	IIa	C14	2013	11	A	Milking system	2892752	18	293.33	37.89	450288		present				complete		present
HC45	SAMN18056433	II	37	37	IIa	C14	2014	3	A	Floor (barn)	2892351	22	339.253	37.89	450288		present				complete		present
HC263	SAMN18056434	II	37	37	IIa	C14	2014	5	A	Bedding	2892876	19	164.021	37.89	450288		present				complete		present			present
HC69	SAMN18056435	II	37	37	IIa	C14	2014	6	A	Milk	2891335	27	172.564	37.89	179192		present				complete		present
HC47	SAMN18056436	II	37	37	IIa	C14	2014	7	A	Floor (dairy)	2941659	18	243.171	37.92	450288		present				complete		present					present
HC50	SAMN18056437	II	37	37	IIa	C14	2015	1	A	Feed pellet	2892774	17	249.314	37.89	450288		present				complete		present
HC283	SAMN18056438	II	37	37	IIa	C14	2015	3	A	Feed trough	2892669	13	400.104	37.89	1497822		present				complete		present
HC61	SAMN18056439	II	37	37	IIa	C14	2015	8	A	Milk filter	2892049	27	100.407	37.89	423927		present				complete		present
HC59	SAMN18056440	II	37	37	IIa		2015	1	B	Floor (dairy)	2934153	21	225.563	37.86	450221		present				complete	present	present
HC42	SAMN18056441	II	37	37	IIa		2014	9	C	Feces	2891426	27	234.031	37.89	423912		present				complete		present
HC88	SAMN18056442	II	37	37	IIa		2015	3	C	Water trough	2924377	19	208.618	37.88	450221		present				complete		present
HC208	SAMN18056443	II	89	391	IIa		2016	2	B	Silage	2866192	14	169.414	37.87	1461712					Tn7104	complete						present
HC187	SAMN18056444	II	89	391	IIa		2015	1	C	Feces	3034982	30	199.853	37.79	438413	pLM58				Tn7104	complete						present
HC65	SAMN18056445	II	101	101	IIa		2015	9	A	Feces	2920422	23	200.269	37.84	288496		present				complete			present
HC258	SAMN18056446	II	155	155	IIa		2014	9	A	Udders	2991700	24	316.219	37.93	477030					Tn7101	complete	present	present					present
HC80	SAMN18056447	II	155	155	IIa		2016	4	B	Floor (barn)	2932421	19	271.376	37.87	477709						complete	present	present
HC137	SAMN18056448	II	177	177	IIa		2014	3	A	Feces	2910604	13	240.909	37.89	542672		present				complete					present	present
HC28	SAMN18056449	II	177	177	IIa		2015	8	B	Feces	2917418	40	207.427	37.87	147279		present				complete		present				present
HC183	SAMN18056450	II	230	119	IIa		2014	11	A	Udders	2900470	11	264.51	37.83	631001					Tn7103	complete
HC181	SAMN18056451	II	394	415	IIa		2014	11	A	Feed trough	2932396	20	257.417	37.85	362656						complete	present	present
HC204	SAMN18056452	II	398	398	IIa		2014	8	A	Milk	2872631	10	217.689	37.88	1457168						partial			present
HC21	SAMN18056453	II	398	398	IIa		2015	5	A	Feces	2869771	10	275.795	37.89	1457167						partial			present
HC206	SAMN18056454	II	398	398	IIa		2014	11	B	Milk	2872676	11	161.089	37.88	1457044						complete
HC297	SAMN18056455	II	398	398	IIa		2015	6	C	Water trough	2834707	11	325.266	37.92	1457391						partial
